# Comparative transcriptomics analyses across species, organs and developmental stages reveal functionally constrained lncRNAs

**DOI:** 10.1101/607200

**Authors:** Fabrice Darbellay, Anamaria Necsulea

## Abstract

**Background:** Transcription of long non-coding RNAs (lncRNAs) is pervasive, but their functionality is disputed. As a class, lncRNAs show little selective constraint and negligible phenotypic effects upon perturbation. However, key biological roles were demonstrated for individual lncRNAs. Most validated lncRNAs were implicated in gene expression regulation, in pathways related to cellular pluripotency, differentiation and organ morphogenesis, suggesting that functional lncRNAs may be more abundant in embryonic development, rather than in adult organs.

**Results:** Here, we perform a multi-dimensional comparative transcriptomics analysis, across five developmental time-points (two embryonic stages, newborn, adult and aged individuals), four organs (brain, kidney, liver and testes) and three species (mouse, rat and chicken). Overwhelmingly, lncRNAs are preferentially expressed in adult and aged testes, consistent with the presence of permissive transcription during spermatogenesis. LncRNAs are often differentially expressed among developmental stages and are less abundant in embryos and newborns compared to adult individuals, in agreement with a requirement for tighter expression control and less tolerance for noisy transcription early in development. However, lncRNAs expressed during embryonic development show increased levels of evolutionary conservation, both in terms of primary sequence and of expression patterns, and in particular at their promoter regions. We find that species-specific lncRNA transcription is frequent for enhancer-associated loci and occurs in parallel with expression pattern changes for neighboring protein-coding genes.

**Conclusions:** We show that functionally constrained lncRNA loci are enriched in developing organ transcriptomes, and propose that many of these loci may function in an RNA-independent manner.
