## Supplementary Table 1 for "Comparative transcriptomics analyses across species, organs and developmental stages reveal functionally constrained lncRNAs"

### Sheet: SupplementaryTable1
Species	Sample ID	Organ	Developmental stage	Sex	Individual ID	Strain	Nb.uniquelymappedreads	Nb. resampled reads	Library type	Nb. reads splice junctions	Nb. spliced reads wrong strand	Percentage spliced reads wrong strand
Mouse	Brain_Adult1	Brain (cortex)	young adult (8-10 weeks)	Male	a1	C57BL/6J	44104563	30000000	reverse	11089228	18206	0.163908
Mouse	Brain_Adult2	Brain (cortex)	young adult (8-10 weeks)	Male	a2	C57BL/6J	40812655	30000000	reverse	9374241	27983	0.297621
Mouse	Brain_Aged1	Brain (cortex)	aged adult (24 months)	Male	s1	C57BL/6J	42112508	30000000	reverse	10229646	20170	0.196784
Mouse	Brain_Aged2	Brain (cortex)	aged adult (24 months)	Male	s2	C57BL/6J	41501910	30000000	reverse	9377405	38204	0.405752
Mouse	Brain_EarlyEmbryo1	Brain (cortex)	embryo, 13.5 days post-conception	Male	ee1	C57BL/6J	43402656	30000000	reverse	10559836	26914	0.254223
Mouse	Brain_EarlyEmbryo2	Brain (cortex)	embryo, 13.5 days post-conception	Male	ee3	C57BL/6J	48675838	30000000	reverse	11875951	38332	0.321731
Mouse	Brain_LateEmbryo1	Brain (cortex)	embryo, 17.5 days post-conception	Male	e7	C57BL/6J	48505412	30000000	reverse	13832645	21385	0.154359
Mouse	Brain_LateEmbryo2	Brain (cortex)	embryo, 17.5 days post-conception	Male	e2	C57BL/6J	43127144	30000000	reverse	10859477	25659	0.235725
Mouse	Brain_Newborn1	Brain (cortex)	newborn, post-natal day 1-2	Male	n1	C57BL/6J	46348019	30000000	reverse	11622045	19712	0.169322
Mouse	Brain_Newborn2	Brain (cortex)	newborn, post-natal day 1-2	Male	n2	C57BL/6J	43690448	30000000	reverse	9344823	15479	0.165369
Mouse	Kidney_Adult1	Kidney	young adult (8-10 weeks)	Male	a1	C57BL/6J	43052324	30000000	reverse	12189090	19543	0.160075
Mouse	Kidney_Adult2	Kidney	young adult (8-10 weeks)	Male	a2	C57BL/6J	41005254	30000000	reverse	10824561	17174	0.158406
Mouse	Kidney_Aged1	Kidney	aged adult (24 months)	Male	ee1	C57BL/6J	37136530	15000000	reverse	8322864	12633	0.151557
Mouse	Kidney_Aged2	Kidney	aged adult (24 months)	Male	ee3	C57BL/6J	35839660	15000000	reverse	7554270	13065	0.17265
Mouse	Kidney_Aged3	Kidney	aged adult (24 months)	Male	e7	C57BL/6J	40327718	15000000	reverse	10487615	21195	0.201688
Mouse	Kidney_Aged4	Kidney	aged adult (24 months)	Male	e2	C57BL/6J	35217969	15000000	reverse	9209903	17326	0.18777
Mouse	Kidney_EarlyEmbryo1	Kidney	embryo, 13.5 days post-conception	NA (likely male/female mix)	pool1	C57BL/6J	83034193	30000000	reverse	25282302	63699	0.251318
Mouse	Kidney_EarlyEmbryo2	Kidney	embryo, 13.5 days post-conception	NA (likely male/female mix)	pool2	C57BL/6J	67466290	30000000	reverse	19873426	82618	0.414
Mouse	Kidney_LateEmbryo1	Kidney	embryo, 17.5 days post-conception	Male	e7	C57BL/6J	44139428	30000000	reverse	13609485	32346	0.237109
Mouse	Kidney_LateEmbryo2	Kidney	embryo, 17.5 days post-conception	Male	e2	C57BL/6J	42129212	30000000	reverse	13584697	44463	0.326234
Mouse	Kidney_Newborn1	Kidney	newborn, post-natal day 1-2	Male	n1	C57BL/6J	39416402	20000000	reverse	9814992	17522	0.178205
Mouse	Kidney_Newborn2	Kidney	newborn, post-natal day 1-2	Male	n2	C57BL/6J	31258248	20000000	reverse	7310018	11764	0.160671
Mouse	Kidney_Newborn3	Kidney	newborn, post-natal day 1-2	Male	n14	C57BL/6J	33030254	20000000	reverse	7779280	22478	0.288115
Mouse	Liver_Adult1	Liver	young adult (8-10 weeks)	Male	a1	C57BL/6J	40357848	35000000	reverse	11318837	13534	0.119428
Mouse	Liver_Adult2	Liver	young adult (8-10 weeks)	Male	a2	C57BL/6J	29737713	25000000	reverse	8416060	16584	0.196664
Mouse	Liver_Aged1	Liver	aged adult (24 months)	Male	s1	C57BL/6J	26906406	15000000	reverse	5711464	6393	0.111808
Mouse	Liver_Aged2	Liver	aged adult (24 months)	Male	s2	C57BL/6J	29994359	15000000	reverse	6588835	19160	0.289952
Mouse	Liver_Aged3	Liver	aged adult (24 months)	Male	s3	C57BL/6J	39935756	15000000	reverse	12205864	27387	0.223873
Mouse	Liver_Aged4	Liver	aged adult (24 months)	Male	s4	C57BL/6J	47132702	15000000	reverse	14794102	30132	0.203262
Mouse	Liver_EarlyEmbryo1	Liver	embryo, 13.5 days post-conception	Male	ee1	C57BL/6J	40907121	30000000	reverse	12801047	39028	0.303955
Mouse	Liver_EarlyEmbryo2	Liver	embryo, 13.5 days post-conception	Male	ee3	C57BL/6J	41482317	30000000	reverse	10501887	43147	0.409169
Mouse	Liver_LateEmbryo1	Liver	embryo, 17.5 days post-conception	Male	e7	C57BL/6J	43989271	30000000	reverse	15059183	47718	0.315869
Mouse	Liver_LateEmbryo2	Liver	embryo, 17.5 days post-conception	Male	e2	C57BL/6J	40932374	30000000	reverse	14314435	25364	0.176878
Mouse	Liver_Newborn1	Liver	newborn, post-natal day 1-2	Male	n6	C57BL/6J	42750103	20000000	reverse	12118526	12340	0.101724
Mouse	Liver_Newborn2	Liver	newborn, post-natal day 1-2	Male	n2	C57BL/6J	42478055	20000000	reverse	12388965	17988	0.144983
Mouse	Liver_Newborn3	Liver	newborn, post-natal day 1-2	Male	n16	C57BL/6J	43141267	20000000	reverse	15337546	31330	0.203854
Mouse	Testis_Adult1	Testis	young adult (8-10 weeks)	Male	a1	C57BL/6J	54554793	30000000	reverse	17487394	37035	0.211334
Mouse	Testis_Adult2	Testis	young adult (8-10 weeks)	Male	a2	C57BL/6J	45175130	30000000	reverse	13776577	10321	0.0748609
Mouse	Testis_Aged1	Testis	aged adult (24 months)	Male	s1	C57BL/6J	51117661	30000000	reverse	15718713	17916	0.113849
Mouse	Testis_Aged2	Testis	aged adult (24 months)	Male	s2	C57BL/6J	45768532	30000000	reverse	13126916	21677	0.164862
Mouse	Testis_LateEmbryo1	Testis	embryo, 17.5 days post-conception	Male	e7	C57BL/6J	43929415	30000000	reverse	14103067	29362	0.207763
Mouse	Testis_LateEmbryo2	Testis	embryo, 17.5 days post-conception	Male	e2	C57BL/6J	38965074	30000000	reverse	12544506	29463	0.234317
Mouse	Testis_Newborn1	Testis	newborn, post-natal day 1-2	Male	n1	C57BL/6J	42811995	20000000	reverse	11687484	18879	0.161271
Mouse	Testis_Newborn2	Testis	newborn, post-natal day 1-2	Male	n2	C57BL/6J	36921527	20000000	reverse	8227596	14545	0.176471
Mouse	Testis_Newborn3	Testis	newborn, post-natal day 1-2	Male	n14	C57BL/6J	35468442	20000000	reverse	9938141	23963	0.240542
Rat	Brain_Adult1	Brain (cortex)	young adult (8-10 weeks)	Male	a1	Wistar	44628144	30000000	reverse	9845738	15890	0.16113
Rat	Brain_Adult2	Brain (cortex)	young adult (8-10 weeks)	Male	a2	Wistar	43032315	30000000	reverse	8600289	16362	0.189888
Rat	Brain_Aged1	Brain (cortex)	aged adult (24 months)	Male	s1	Wistar	47639515	30000000	reverse	9524699	14775	0.154883
Rat	Brain_Aged2	Brain (cortex)	aged adult (24 months)	Male	s2	Wistar	51243463	30000000	reverse	9427510	15244	0.161436
Rat	Brain_EarlyEmbryo1	Brain (cortex)	embryo, 15 days post-conception	Male	ee5	Wistar	44270943	30000000	reverse	10435919	26470	0.253001
Rat	Brain_EarlyEmbryo2	Brain (cortex)	embryo, 15 days post-conception	Male	ee9	Wistar	41485371	30000000	reverse	9326082	30366	0.324546
Rat	Brain_LateEmbryo1	Brain (cortex)	embryo, 18.5-19 days post-conception	Male	e1	Wistar	39422875	30000000	reverse	10098663	17651	0.174481
Rat	Brain_LateEmbryo2	Brain (cortex)	embryo, 18.5-19 days post-conception	Male	e7	Wistar	41660645	30000000	reverse	9450764	14687	0.155164
Rat	Brain_Newborn1	Brain (cortex)	newborn, post-natal day 1-2	Male	n3	Wistar	41344023	30000000	reverse	9222959	18274	0.197744
Rat	Brain_Newborn2	Brain (cortex)	newborn, post-natal day 1-2	Male	n5	Wistar	48358650	30000000	reverse	10932074	11275	0.103031
Rat	Kidney_Adult1	Kidney	young adult (8-10 weeks)	Male	a1	Wistar	42586270	30000000	reverse	8594012	10777	0.125244
Rat	Kidney_Adult2	Kidney	young adult (8-10 weeks)	Male	a2	Wistar	52993848	30000000	reverse	8346314	26822	0.320334
Rat	Kidney_Aged1	Kidney	aged adult (12 months)	Male	s3	Wistar	43551371	30000000	reverse	9243591	18827	0.203262
Rat	Kidney_Aged2	Kidney	aged adult (12 months)	Male	s4	Wistar	35151726	30000000	reverse	7840544	11434	0.145619
Rat	Kidney_EarlyEmbryo1	Kidney	embryo, 15 days post-conception	NA (likely male/female mix)	pool 1	Wistar	49695871	30000000	reverse	11627686	40691	0.348729
Rat	Kidney_EarlyEmbryo2	Kidney	embryo, 15 days post-conception	NA (likely male/female mix)	pool 2	Wistar	37415541	30000000	reverse	8585445	29550	0.343007
Rat	Kidney_LateEmbryo1	Kidney	embryo, 18.5-19 days post-conception	Male	e1	Wistar	43392957	30000000	reverse	11145139	16595	0.148678
Rat	Kidney_LateEmbryo2	Kidney	embryo, 18.5-19 days post-conception	Male	e7	Wistar	54080110	30000000	reverse	15173135	20122	0.13244
Rat	Kidney_Newborn1	Kidney	newborn, post-natal day 1-2	Male	n3	Wistar	46789402	30000000	reverse	10608443	16726	0.157419
Rat	Kidney_Newborn2	Kidney	newborn, post-natal day 1-2	Male	n5	Wistar	46484432	30000000	reverse	10617570	13417	0.126207
Rat	Liver_Adult1	Liver	young adult (8-10 weeks)	Male	a1	Wistar	53778836	30000000	reverse	15078089	13878	0.0919562
Rat	Liver_Adult2	Liver	young adult (8-10 weeks)	Male	a2	Wistar	40574809	30000000	reverse	10367916	19171	0.184566
Rat	Liver_Aged1	Liver	aged adult (24 months)	Male	s1	Wistar	58090106	15000000	reverse	15494309	31939	0.20571
Rat	Liver_Aged2	Liver	aged adult (24 months)	Male	s2	Wistar	43457830	15000000	reverse	8692911	7527	0.0865129
Rat	Liver_Aged3	Liver	aged adult (12 months)	Male	s3	Wistar	40548431	15000000	reverse	11818547	13377	0.113059
Rat	Liver_Aged4	Liver	aged adult (12 months)	Male	s4	Wistar	39534245	15000000	reverse	11378164	14465	0.126968
Rat	Liver_EarlyEmbryo1	Liver	embryo, 15 days post-conception	Male	ee5	Wistar	41880962	30000000	reverse	10609057	27428	0.257867
Rat	Liver_EarlyEmbryo2	Liver	embryo, 15 days post-conception	Male	ee9	Wistar	59784696	30000000	reverse	15231658	39738	0.260212
Rat	Liver_LateEmbryo1	Liver	embryo, 18.5-19 days post-conception	Male	e1	Wistar	62545040	30000000	reverse	17062259	18942	0.110894
Rat	Liver_LateEmbryo2	Liver	embryo, 18.5-19 days post-conception	Male	e7	Wistar	45912112	30000000	reverse	12383417	20708	0.166944
Rat	Liver_Newborn1	Liver	newborn, post-natal day 1-2	Male	n3	Wistar	40711291	30000000	reverse	10978851	24412	0.221861
Rat	Liver_Newborn2	Liver	newborn, post-natal day 1-2	Male	n5	Wistar	43565020	30000000	reverse	10853509	9413	0.0866526
Rat	Testis_Adult1	Testis	young adult (8-10 weeks)	Male	a1	Wistar	41036387	30000000	reverse	12069720	25438	0.210316
Rat	Testis_Adult2	Testis	young adult (8-10 weeks)	Male	a2	Wistar	49934492	30000000	reverse	13098172	23874	0.181938
Rat	Testis_Aged1	Testis	aged adult (24 months)	Male	s1	Wistar	40923979	30000000	reverse	10826343	20236	0.186566
Rat	Testis_Aged2	Testis	aged adult (24 months)	Male	s2	Wistar	48479432	30000000	reverse	12889498	27333	0.211608
Rat	Testis_LateEmbryo1	Testis	embryo, 18.5-19 days post-conception	Male	e1	Wistar	40315666	30000000	reverse	11796950	19792	0.167491
Rat	Testis_LateEmbryo2	Testis	embryo, 18.5-19 days post-conception	Male	e7	Wistar	44259588	30000000	reverse	11968923	17694	0.147615
Rat	Testis_Newborn1	Testis	newborn, post-natal day 1-2	Male	n3	Wistar	43846000	30000000	reverse	11858459	11887	0.10014
Rat	Testis_Newborn2	Testis	newborn, post-natal day 1-2	Male	n5	Wistar	44442482	30000000	reverse	11827158	18251	0.154077
Chicken	Brain_EarlyEmbryo1	Brain	Hamburger Hamilton stage 31	Female	ee1	White Leghorn	33513327	12500000	reverse	7970289	10629	0.13318
Chicken	Brain_EarlyEmbryo2	Brain	Hamburger Hamilton stage 31	Female	ee2	White Leghorn	28279692	12500000	reverse	6785054	10848	0.159626
Chicken	Brain_LateEmbryo1	Brain	Hamburger Hamilton stage 36	Male	le1	White Leghorn	34468026	12500000	reverse	7809769	10153	0.129835
Chicken	Brain_LateEmbryo2	Brain	Hamburger Hamilton stage 36	Female	le2	White Leghorn	31140377	12500000	reverse	7274475	9328	0.128065
Chicken	Kidney_EarlyEmbryo1	Kidney	Hamburger Hamilton stage 31	Male	ee3	White Leghorn	32283419	12500000	reverse	8594456	9952	0.115662
Chicken	Kidney_EarlyEmbryo2	Kidney	Hamburger Hamilton stage 31	Female	ee1	White Leghorn	33132681	12500000	reverse	9048269	10627	0.11731
Chicken	Kidney_LateEmbryo1	Kidney	Hamburger Hamilton stage 36	Male	le1	White Leghorn	36632112	12500000	reverse	9161952	9373	0.102199
Chicken	Kidney_LateEmbryo2	Kidney	Hamburger Hamilton stage 36	Female	le2	White Leghorn	35939485	12500000	reverse	9410065	9870	0.104778
Chicken	Liver_EarlyEmbryo1	Liver	Hamburger Hamilton stage 31	Female	ee1	White Leghorn	37965876	12500000	reverse	10871622	9735	0.0894649
Chicken	Liver_EarlyEmbryo2	Liver	Hamburger Hamilton stage 31	Female	ee2	White Leghorn	32391121	12500000	reverse	9631947	11026	0.114342
Chicken	Liver_LateEmbryo1	Liver	Hamburger Hamilton stage 36	Male	le1	White Leghorn	39130522	12500000	reverse	12033844	11848	0.0983588
Chicken	Liver_LateEmbryo2	Liver	Hamburger Hamilton stage 36	Female	le2	White Leghorn	34721162	12500000	reverse	10558591	8794	0.0832183
