## Supplementary Table 2 for "Comparative transcriptomics analyses across species, organs and developmental stages reveal functionally constrained lncRNAs"

### Sheet: Sheet1
Species	Sample ID	Organ	Developmental stage	Sex	Individual ID	Strain	SRA accession number	Reference	Nb.uniquelymappedreads	Nb. resampled reads	Library type	Nb. reads splice junctions	Nb. spliced reads wrong strand	Percentage spliced reads wrong strand
Rat	Brain_Adult3	Brain (cortex)	adult (NA)	Female	NA	Brown Norway	SRR1041766	Cortez et al., Nature, 2014	24986070	0	reverse	4870644	4415	0.090563
Rat	Brain_Adult4	Brain (cortex)	adult (NA)	Male	NA	Brown Norway	SRR1041767	Cortez et al., Nature, 2014	29438936	0	reverse	5378234	2823	0.0524618
Rat	Kidney_Adult3	Kidney	adult (NA)	Female	NA	Brown Norway	SRR1041772	Cortez et al., Nature, 2014	18740704	0	reverse	3926607	2280	0.0580317
Rat	Kidney_Adult4	Kidney	adult (NA)	Male	NA	Brown Norway	SRR1041773	Cortez et al., Nature, 2014	31419670	0	reverse	6459869	8249	0.127533
Rat	Liver_Adult3	Liver	adult (NA)	Female	NA	Brown Norway	SRR1041774	Cortez et al., Nature, 2014	20637906	0	reverse	6180650	2576	0.0416611
Rat	Liver_Adult4	Liver	adult (NA)	Male	NA	Brown Norway	SRR1041775	Cortez et al., Nature, 2014	22438220	0	reverse	6944156	8892	0.127886
Rat	Testis_Adult4	Testis	adult (NA)	Male	NA	Brown Norway	SRR1041777	Cortez et al., Nature, 2014	29447428	0	reverse	7740517	3904	0.0504105
Chicken	Brain_Adult1	Brain	adult	Male	NA	red jungle fowl UCD001	ERR348572	http://geneatlas.arl.arizona.edu	29453136	0	unstranded	5789012	0	0
Chicken	Brain_Adult2	Brain	adult	Female	NA	red jungle fowl UCD001	ERR348566	http://geneatlas.arl.arizona.edu	30592556	0	unstranded	5845461	0	0
Chicken	Brain_Day18Embryo10	Brain	Hamburger Hamilton stage 44	Male	NA	White Leghorn	ERR754028	Uebbing et al., Mol Biol Evol, 2015	51295419	0	reverse	10264396	5154	0.0501872
Chicken	Brain_Day18Embryo1	Brain	Hamburger Hamilton stage 44	Female	NA	White Leghorn	ERR753940	Uebbing et al., Mol Biol Evol, 2015	49286941	0	reverse	9815785	3925	0.0399706
Chicken	Brain_Day18Embryo2	Brain	Hamburger Hamilton stage 44	Female	NA	White Leghorn	ERR753949	Uebbing et al., Mol Biol Evol, 2015	54083328	0	reverse	9660862	3467	0.0358742
Chicken	Brain_Day18Embryo3	Brain	Hamburger Hamilton stage 44	Female	NA	White Leghorn	ERR753956	Uebbing et al., Mol Biol Evol, 2015	46990536	0	reverse	8940969	4020	0.0449414
Chicken	Brain_Day18Embryo4	Brain	Hamburger Hamilton stage 44	Female	NA	White Leghorn	ERR753965	Uebbing et al., Mol Biol Evol, 2015	80375670	0	reverse	15446261	10331	0.0668388
Chicken	Brain_Day18Embryo5	Brain	Hamburger Hamilton stage 44	Female	NA	White Leghorn	ERR753974	Uebbing et al., Mol Biol Evol, 2015	66514920	0	reverse	11865131	9009	0.0758708
Chicken	Brain_Day18Embryo6	Brain	Hamburger Hamilton stage 44	Male	NA	White Leghorn	ERR753986	Uebbing et al., Mol Biol Evol, 2015	46501117	0	reverse	7871668	6959	0.0883276
Chicken	Brain_Day18Embryo7	Brain	Hamburger Hamilton stage 44	Male	NA	White Leghorn	ERR753995	Uebbing et al., Mol Biol Evol, 2015	56371951	0	reverse	10974302	10164	0.0925307
Chicken	Brain_Day18Embryo8	Brain	Hamburger Hamilton stage 44	Male	NA	White Leghorn	ERR754009	Uebbing et al., Mol Biol Evol, 2015	48505471	0	reverse	9440620	8328	0.0881368
Chicken	Brain_Day18Embryo9	Brain	Hamburger Hamilton stage 44	Male	NA	White Leghorn	ERR754018	Uebbing et al., Mol Biol Evol, 2015	49921136	0	reverse	9811485	4054	0.0413019
Chicken	Kidney_Adult1	Kidney	adult	Male	NA	red jungle fowl UCD001	ERR348561	http://geneatlas.arl.arizona.edu	46135036	0	unstranded	7400149	0	0
Chicken	Kidney_Adult2	Kidney	adult	Female	NA	red jungle fowl UCD001	ERR348574	http://geneatlas.arl.arizona.edu	130517774	0	unstranded	35160542	0	0
Chicken	Kidney_Day18Embryo10	Kidney	Hamburger Hamilton stage 44	Male	NA	White Leghorn	ERR754031	Uebbing et al., Mol Biol Evol, 2015	51522363	0	reverse	9912647	9041	0.0911236
Chicken	Kidney_Day18Embryo1	Kidney	Hamburger Hamilton stage 44	Female	NA	White Leghorn	ERR753943	Uebbing et al., Mol Biol Evol, 2015	48941930	0	reverse	11177632	7344	0.0656595
Chicken	Kidney_Day18Embryo2	Kidney	Hamburger Hamilton stage 44	Female	NA	White Leghorn	ERR753952	Uebbing et al., Mol Biol Evol, 2015	58242148	0	reverse	12805584	5121	0.0399744
Chicken	Kidney_Day18Embryo3	Kidney	Hamburger Hamilton stage 44	Female	NA	White Leghorn	ERR753959	Uebbing et al., Mol Biol Evol, 2015	46041781	0	reverse	10210400	5336	0.0522331
Chicken	Kidney_Day18Embryo4	Kidney	Hamburger Hamilton stage 44	Female	NA	White Leghorn	ERR753968	Uebbing et al., Mol Biol Evol, 2015	37371500	0	reverse	6866845	3867	0.0562824
Chicken	Kidney_Day18Embryo5	Kidney	Hamburger Hamilton stage 44	Female	NA	White Leghorn	ERR753978	Uebbing et al., Mol Biol Evol, 2015	65060055	0	reverse	12877251	9499	0.0737114
Chicken	Kidney_Day18Embryo6	Kidney	Hamburger Hamilton stage 44	Male	NA	White Leghorn	ERR753989	Uebbing et al., Mol Biol Evol, 2015	51033876	0	reverse	9898899	18840	0.189963
Chicken	Kidney_Day18Embryo7	Kidney	Hamburger Hamilton stage 44	Male	NA	White Leghorn	ERR754000	Uebbing et al., Mol Biol Evol, 2015	52823834	0	reverse	10403550	10910	0.104758
Chicken	Kidney_Day18Embryo8	Kidney	Hamburger Hamilton stage 44	Male	NA	White Leghorn	ERR754012	Uebbing et al., Mol Biol Evol, 2015	45408093	0	reverse	8037004	8786	0.1092
Chicken	Kidney_Day18Embryo9	Kidney	Hamburger Hamilton stage 44	Male	NA	White Leghorn	ERR754021	Uebbing et al., Mol Biol Evol, 2015	49533090	0	reverse	10953134	2753	0.025128
Chicken	Liver_Adult1	Liver	adult	Male	NA	red jungle fowl UCD001	ERR348586	http://geneatlas.arl.arizona.edu	41957393	0	unstranded	11693683	0	0
Chicken	Liver_Adult2	Liver	adult	Female	NA	red jungle fowl UCD001	ERR348573	http://geneatlas.arl.arizona.edu	39368402	0	unstranded	10068189	0	0
Chicken	Liver_Day18Embryo1	Liver	Hamburger Hamilton stage 44	Female	NA	White Leghorn	ERR753944	Uebbing et al., Mol Biol Evol, 2015	43980973	0	reverse	4558405	2838	0.0622199
Chicken	Liver_Day18Embryo3	Liver	Hamburger Hamilton stage 44	Female	NA	White Leghorn	ERR753960	Uebbing et al., Mol Biol Evol, 2015	49780219	0	reverse	5023663	3744	0.0744718
Chicken	Liver_Day18Embryo4	Liver	Hamburger Hamilton stage 44	Female	NA	White Leghorn	ERR753969	Uebbing et al., Mol Biol Evol, 2015	47442958	0	reverse	4484182	2287	0.0509755
Chicken	Liver_Day18Embryo5	Liver	Hamburger Hamilton stage 44	Female	NA	White Leghorn	ERR753980	Uebbing et al., Mol Biol Evol, 2015	64096274	0	reverse	6011382	4245	0.0705662
Chicken	Liver_Day18Embryo6	Liver	Hamburger Hamilton stage 44	Male	NA	White Leghorn	ERR753990	Uebbing et al., Mol Biol Evol, 2015	52055357	0	reverse	7735269	15072	0.194469
Chicken	Liver_Day18Embryo7	Liver	Hamburger Hamilton stage 44	Male	NA	White Leghorn	ERR754002	Uebbing et al., Mol Biol Evol, 2015	48378066	0	reverse	4249494	8432	0.198031
Chicken	Liver_Day18Embryo8	Liver	Hamburger Hamilton stage 44	Male	NA	White Leghorn	ERR754013	Uebbing et al., Mol Biol Evol, 2015	47069134	0	reverse	4712687	3765	0.079827
Chicken	Liver_Day18Embryo9	Liver	Hamburger Hamilton stage 44	Male	NA	White Leghorn	ERR754022	Uebbing et al., Mol Biol Evol, 2015	48054515	0	reverse	5704399	3248	0.0569061
Chicken	Testis_Adult1	Testis	adult	Male	NA	red jungle fowl UCD001	ERR348580	http://geneatlas.arl.arizona.edu	16778613	0	unstranded	1470046	0	0
Chicken	Testis_Day18Embryo1	Testis	Hamburger Hamilton stage 44	Male	NA	White Leghorn	ERR753994	Uebbing et al., Mol Biol Evol, 2015	49145317	0	reverse	9356280	11032	0.117771
Chicken	Testis_Day18Embryo2	Testis	Hamburger Hamilton stage 44	Male	NA	White Leghorn	ERR754007	Uebbing et al., Mol Biol Evol, 2015	58107521	0	reverse	13318945	27366	0.205045
Chicken	Testis_Day18Embryo3	Testis	Hamburger Hamilton stage 44	Male	NA	White Leghorn	ERR754017	Uebbing et al., Mol Biol Evol, 2015	48484091	0	reverse	10864147	9397	0.0864208
Chicken	Testis_Day18Embryo4	Testis	Hamburger Hamilton stage 44	Male	NA	White Leghorn	ERR754027	Uebbing et al., Mol Biol Evol, 2015	45813306	0	reverse	10058251	5649	0.0561313
Chicken	Testis_Day18Embryo5	Testis	Hamburger Hamilton stage 44	Male	NA	White Leghorn	ERR754035	Uebbing et al., Mol Biol Evol, 2015	42140883	0	reverse	9363394	7774	0.0829566
Chicken	Testis_Day4.5Embryo1	Testis	Hamburger Hamilton stage 24	Male	NA	White Leghorn	SRR538806	Ayers et al., Genome Biol, 2013	49145317	0	unstranded	21943399	0	0
Chicken	Testis_Day4.5Embryo2	Testis	Hamburger Hamilton stage 24	Male	NA	White Leghorn	SRR538807	Ayers et al., Genome Biol, 2013	88717699	0	unstranded	21131076	0	0
Chicken	Testis_Day6Embryo1	Testis	Hamburger Hamilton stage 28	Male	NA	White Leghorn	SRR1956755	Ayers et al., Genome Biol, 2013	39407709	0	unstranded	9284224	0	0
Chicken	Testis_Day6Embryo2	Testis	Hamburger Hamilton stage 28	Male	NA	White Leghorn	SRR1956756	Ayers et al., Genome Biol, 2013	41189994	0	unstranded	10453453	0	0
