## Supplementary Table 3 for "Comparative transcriptomics analyses across species, organs and developmental stages reveal functionally constrained lncRNAs"

Organ	CellType	GeneName	MouseGeneID	Reference	ImmuneCells	RatGeneID	ChickenGeneID
BrainMyeloid	macrophage	Cd163	ENSMUSG00000008845	TabulaMuris, Nature, 2018	yes	ENSRNOG00000010253	NA
BrainMyeloid	macrophage	H2-Aa	ENSMUSG00000036594	TabulaMuris, Nature, 2018	yes	ENSRNOG00000000451	NA
BrainMyeloid	macrophage	H2-Eb1	ENSMUSG00000060586	TabulaMuris, Nature, 2018	yes	ENSRNOG00000033215	NA
BrainMyeloid	microglial_cell	P2ry12	ENSMUSG00000036353	TabulaMuris, Nature, 2018	no	ENSRNOG00000013902	ENSGALG00000036470
BrainMyeloid	microglial_cell	Sall1	ENSMUSG00000031665	TabulaMuris, Nature, 2018	no	ENSRNOG00000013907	ENSGALG00000039238
BrainMyeloid	microglial_cell	Tmem119	ENSMUSG00000054675	TabulaMuris, Nature, 2018	no	ENSRNOG00000000700	ENSGALG00000004893
BrainNonMyeloid	endothelial_cell	Cldn5	ENSMUSG00000041378	TabulaMuris, Nature, 2018	no	ENSRNOG00000045811	ENSGALG00000001621
BrainNonMyeloid	endothelial_cell	Ocln	ENSMUSG00000021638	TabulaMuris, Nature, 2018	no	ENSRNOG00000018297	NA
BrainNonMyeloid	neuron	Calb1	ENSMUSG00000028222	TabulaMuris, Nature, 2018	no	ENSRNOG00000007456	ENSGALG00000032282
BrainNonMyeloid	neuron	Eno2	ENSMUSG00000004267	TabulaMuris, Nature, 2018	no	NA	ENSGALG00000014528
BrainNonMyeloid	neuron	Gad1	ENSMUSG00000070880	TabulaMuris, Nature, 2018	no	ENSRNOG00000000007	ENSGALG00000034070
BrainNonMyeloid	neuron	Neurod6	ENSMUSG00000037984	TabulaMuris, Nature, 2018	no	ENSRNOG00000026055	NA
BrainNonMyeloid	neuron	Rbfox3	ENSMUSG00000025576	TabulaMuris, Nature, 2018	no	ENSRNOG00000003386	ENSGALG00000032889
BrainNonMyeloid	neuron	Reln	ENSMUSG00000042453	TabulaMuris, Nature, 2018	no	ENSRNOG00000021441	ENSGALG00000008193
BrainNonMyeloid	neuron	Slc17a7	ENSMUSG00000070570	TabulaMuris, Nature, 2018	no	ENSRNOG00000020650	NA
BrainNonMyeloid	oligodendrocyte	Gjc2	ENSMUSG00000043448	TabulaMuris, Nature, 2018	no	ENSRNOG00000038328	ENSGALG00000005331
BrainNonMyeloid	oligodendrocyte	Mag	ENSMUSG00000036634	TabulaMuris, Nature, 2018	no	ENSRNOG00000021023	NA
BrainNonMyeloid	oligodendrocyte	Mobp	ENSMUSG00000032517	TabulaMuris, Nature, 2018	no	ENSRNOG00000018700	NA
BrainNonMyeloid	oligodendrocyte	Mog	ENSMUSG00000076439	TabulaMuris, Nature, 2018	no	ENSRNOG00000000775	NA
BrainNonMyeloid	oligodendrocyte_precursor_cell	Ascl1	ENSMUSG00000020052	TabulaMuris, Nature, 2018	no	ENSRNOG00000004294	ENSGALG00000037082
BrainNonMyeloid	oligodendrocyte_precursor_cell	Pdgfra	ENSMUSG00000029231	TabulaMuris, Nature, 2018	no	ENSRNOG00000002244	ENSGALG00000013929
Kidney	capillary_endothelial_cell	Podxl	ENSMUSG00000025608	TabulaMuris, Nature, 2018	no	ENSRNOG00000012495	ENSGALG00000006409
Kidney	collecting_duct_epithelial_cell	Kcne1	ENSMUSG00000039639	TabulaMuris, Nature, 2018	no	ENSRNOG00000001984	ENSGALG00000016012
Kidney	collecting_duct_epithelial_cell	Pvalb	ENSMUSG00000005716	TabulaMuris, Nature, 2018	no	ENSRNOG00000006471	ENSGALG00000012522
Kidney	collecting_duct_epithelial_cell	Slc12a3	ENSMUSG00000031766	TabulaMuris, Nature, 2018	no	ENSRNOG00000057072	ENSGALG00000002957
Kidney	collecting_duct_epithelial_cell	Wt1	ENSMUSG00000016458	TabulaMuris, Nature, 2018	no	ENSRNOG00000013074	ENSGALG00000012115
Kidney	loop_of_Henle_ascending_limb_epithelial_cell	Umod	ENSMUSG00000030963	TabulaMuris, Nature, 2018	no	ENSRNOG00000015557	NA
Kidney	proximal_straight_tubule_epithelial_cell	Slc22a12	ENSMUSG00000061742	TabulaMuris, Nature, 2018	no	ENSRNOG00000021108	NA
Kidney	proximal_straight_tubule_epithelial_cell	Slc34a1	ENSMUSG00000021490	TabulaMuris, Nature, 2018	no	ENSRNOG00000015262	ENSGALG00000003075
Kidney	proximal_straight_tubule_epithelial_cell	Vil1	ENSMUSG00000026175	TabulaMuris, Nature, 2018	no	ENSRNOG00000015408	ENSGALG00000037286
Kidney	leukocyte	Cd3e	ENSMUSG00000032093	TabulaMuris, Nature, 2018	yes	ENSRNOG00000016069	ENSGALG00000007416
Kidney	macrophage	Emg1	ENSMUSG00000004268	TabulaMuris, Nature, 2018	yes	ENSRNOG00000012828	ENSGALG00000014568
Kidney	macrophage	Lyz2	ENSMUSG00000069516	TabulaMuris, Nature, 2018	yes	NA	NA
Kidney	macrophage	Vim	ENSMUSG00000026728	TabulaMuris, Nature, 2018	yes	ENSRNOG00000018087	ENSGALG00000008677
Liver	B_cell	Cd19	ENSMUSG00000030724	TabulaMuris, Nature, 2018	yes	ENSRNOG00000018311	NA
Liver	B_cell	Cd79a	ENSMUSG00000003379	TabulaMuris, Nature, 2018	yes	ENSRNOG00000020125	NA
Liver	B_cell	Cd79b	ENSMUSG00000040592	TabulaMuris, Nature, 2018	yes	ENSRNOG00000011917	ENSGALG00000000251
Liver	endothelial_cell_of_hepatic_sinusoid	Kdr	ENSMUSG00000062960	TabulaMuris, Nature, 2018	no	ENSRNOG00000046829	ENSGALG00000013907
Liver	endothelial_cell_of_hepatic_sinusoid	Oit3	ENSMUSG00000009654	TabulaMuris, Nature, 2018	no	ENSRNOG00000046365	ENSGALG00000004345
Liver	hepatocyte	Alb	ENSMUSG00000029368	TabulaMuris, Nature, 2018	no	ENSRNOG00000002911	ENSGALG00000035219
Liver	hepatocyte	Apoa1	ENSMUSG00000032083	TabulaMuris, Nature, 2018	no	ENSRNOG00000045679	ENSGALG00000007114
Liver	hepatocyte	Ass1	ENSMUSG00000076441	TabulaMuris, Nature, 2018	no	ENSRNOG00000008837	ENSGALG00000023689
Liver	hepatocyte	Cyp2e1	ENSMUSG00000025479	TabulaMuris, Nature, 2018	no	ENSRNOG00000012458	NA
Liver	hepatocyte	Cyp2f2	ENSMUSG00000052974	TabulaMuris, Nature, 2018	no	ENSRNOG00000032805	NA
Liver	hepatocyte	Gstp1	ENSMUSG00000060803	TabulaMuris, Nature, 2018	no	NA	NA
Liver	hepatocyte	Gulo	ENSMUSG00000034450	TabulaMuris, Nature, 2018	no	ENSRNOG00000016648	ENSGALG00000016570
Liver	hepatocyte	Hal	ENSMUSG00000020017	TabulaMuris, Nature, 2018	no	ENSRNOG00000004502	ENSGALG00000011421
Liver	hepatocyte	Hamp	ENSMUSG00000050440	TabulaMuris, Nature, 2018	no	NA	NA
Liver	hepatocyte	Oat	ENSMUSG00000030934	TabulaMuris, Nature, 2018	no	ENSRNOG00000016807	ENSGALG00000031158
Liver	hepatocyte	Pck1	ENSMUSG00000027513	TabulaMuris, Nature, 2018	no	ENSRNOG00000028616	ENSGALG00000007636
Liver	hepatocyte	Serpina1c	ENSMUSG00000079015	TabulaMuris, Nature, 2018	no	NA	NA
Liver	hepatocyte	Ttr	ENSMUSG00000061808	TabulaMuris, Nature, 2018	no	ENSRNOG00000016275	NA
Liver	Kupffer_cell	Clec4f	ENSMUSG00000014542	TabulaMuris, Nature, 2018	yes	ENSRNOG00000013137	ENSGALG00000045115
Liver	natural_killer_cell	Cxcr6	ENSMUSG00000048521	TabulaMuris, Nature, 2018	yes	ENSRNOG00000006319	NA
Liver	natural_killer_cell	Il2rb	ENSMUSG00000068227	TabulaMuris, Nature, 2018	yes	ENSRNOG00000048636	ENSGALG00000012472
Liver	natural_killer_cell	Nkg7	ENSMUSG00000004612	TabulaMuris, Nature, 2018	yes	ENSRNOG00000017749	NA
Testis	innate_lymphoid	Id2	ENSMUSG00000020644	Green et al., Dev Cell, 2018	yes	ENSRNOG00000007237	ENSGALG00000035016
Testis	innate_lymphoid	Il7r	ENSMUSG00000003882	Green et al., Dev Cell, 2018	yes	ENSRNOG00000058446	ENSGALG00000013372
Testis	innate_lymphoid	Rora	ENSMUSG00000032238	Green et al., Dev Cell, 2018	yes	ENSRNOG00000027145	ENSGALG00000003759
Testis	innate_lymphoid	Thy1	ENSMUSG00000032011	Green et al., Dev Cell, 2018	yes	ENSRNOG00000006604	ENSGALG00000006751
Testis	innate_lymphoid	Ccl5	ENSMUSG00000035042	Green et al., Dev Cell, 2018	yes	ENSRNOG00000010906	ENSGALG00000043603
Testis	innate_lymphoid	Cd52	ENSMUSG00000000682	Green et al., Dev Cell, 2018	yes	ENSRNOG00000015403	NA
Testis	macrophage	Apoe	ENSMUSG00000002985	Green et al., Dev Cell, 2018	yes	ENSRNOG00000018454	NA
Testis	macrophage	Dab2	ENSMUSG00000022150	Green et al., Dev Cell, 2018	yes	ENSRNOG00000028930	ENSGALG00000003803
Testis	macrophage	Adgre1	ENSMUSG00000004730	Green et al., Dev Cell, 2018	yes	ENSRNOG00000046254	NA
Testis	endothelial	Vwf	ENSMUSG00000001930	Green et al., Dev Cell, 2018	no	ENSRNOG00000019689	ENSGALG00000017272
Testis	endothelial	Tie1	ENSMUSG00000033191	Green et al., Dev Cell, 2018	no	ENSRNOG00000020173	ENSGALG00000009957
Testis	endothelial	Tek	ENSMUSG00000006386	Green et al., Dev Cell, 2018	no	ENSRNOG00000008587	ENSGALG00000001840
Testis	myoid	Myh11	ENSMUSG00000018830	Green et al., Dev Cell, 2018	no	ENSRNOG00000057880	ENSGALG00000006520
Testis	myoid	Myl6	ENSMUSG00000090841	Green et al., Dev Cell, 2018	no	ENSRNOG00000054140	ENSGALG00000035086
Testis	Leydig	Cyp17a1	ENSMUSG00000003555	Green et al., Dev Cell, 2018	no	ENSRNOG00000020035	ENSGALG00000008121
Testis	Leydig	Cyp11a1	ENSMUSG00000032323	Green et al., Dev Cell, 2018	no	ENSRNOG00000008074	ENSGALG00000034982
Testis	Leydig	Star	ENSMUSG00000031574	Green et al., Dev Cell, 2018	no	ENSRNOG00000015052	ENSGALG00000003242
Testis	Leydig	Hsd3b1	ENSMUSG00000027871	Green et al., Dev Cell, 2018	no	NA	NA
Testis	Sertoli	Clu	ENSMUSG00000022037	Green et al., Dev Cell, 2018	no	ENSRNOG00000016460	ENSGALG00000043051
Testis	Sertoli	Amhr2	ENSMUSG00000023047	Green et al., Dev Cell, 2018	no	ENSRNOG00000014850	NA
Testis	Sertoli	Sox9	ENSMUSG00000000567	Green et al., Dev Cell, 2018	no	ENSRNOG00000002607	ENSGALG00000004386
Testis	Sertoli	Ctsl	ENSMUSG00000021477	Green et al., Dev Cell, 2018	no	NA	NA
Testis	Sertoli	Rhox8	ENSMUSG00000064137	Green et al., Dev Cell, 2018	no	NA	NA
Testis	spermatogonia	Sycp1	ENSMUSG00000027855	Green et al., Dev Cell, 2018	no	ENSRNOG00000016835	ENSGALG00000002511
Testis	spermatogonia	Uchl1	ENSMUSG00000029223	Green et al., Dev Cell, 2018	no	ENSRNOG00000002343	ENSGALG00000014261
Testis	spermatogonia	Crabp1	ENSMUSG00000032291	Green et al., Dev Cell, 2018	no	ENSRNOG00000023633	ENSGALG00000003193
Testis	spermatogonia	Stra8	ENSMUSG00000029848	Green et al., Dev Cell, 2018	no	ENSRNOG00000010573	ENSGALG00000011722
Testis	spermatocytes	Piwil1	ENSMUSG00000029423	Green et al., Dev Cell, 2018	no	ENSRNOG00000000934	ENSGALG00000002645
Testis	spermatocytes	Pttg1	ENSMUSG00000020415	Green et al., Dev Cell, 2018	no	ENSRNOG00000003802	ENSGALG00000001506
Testis	spermatocytes	Insl6	ENSMUSG00000050957	Green et al., Dev Cell, 2018	no	ENSRNOG00000015868	NA
Testis	spermatocytes	Spag6	ENSMUSG00000037708	Green et al., Dev Cell, 2018	no	ENSRNOG00000022021	NA
Testis	spermatocytes	Tbpl1	ENSMUSG00000071359	Green et al., Dev Cell, 2018	no	ENSRNOG00000011114	ENSGALG00000013981
Testis	round_spermatids	Tssk1	ENSMUSG00000041566	Green et al., Dev Cell, 2018	no	ENSRNOG00000032856	NA
Testis	round_spermatids	Acrv1	ENSMUSG00000032110	Green et al., Dev Cell, 2018	no	ENSRNOG00000008508	NA
Testis	round_spermatids	Spaca1	ENSMUSG00000028264	Green et al., Dev Cell, 2018	no	ENSRNOG00000008232	ENSGALG00000043839
Testis	round_spermatids	Tsga8	ENSMUSG00000035522	Green et al., Dev Cell, 2018	no	ENSRNOG00000050178	NA
Testis	elongating_spermatids	Prm1	ENSMUSG00000022501	Green et al., Dev Cell, 2018	no	ENSRNOG00000002532	NA
Testis	elongating_spermatids	Prm2	ENSMUSG00000038015	Green et al., Dev Cell, 2018	no	ENSRNOG00000002539	NA
Testis	elongating_spermatids	Tnp1	ENSMUSG00000026182	Green et al., Dev Cell, 2018	no	ENSRNOG00000017611	NA
Testis	elongating_spermatids	Tnp2	ENSMUSG00000043050	Green et al., Dev Cell, 2018	no	ENSRNOG00000002566	NA
