## Supplementary Table 5 for "Comparative transcriptomics analyses across species, organs and developmental stages reveal functionally constrained lncRNAs"

Species	Sample	NbProteinCoding	NbLncRNAs
Mouse	Brain_MidStageEmbryo	11918	672
Mouse	Brain_LateEmbryo	12118	753
Mouse	Brain_Newborn	12647	944
Mouse	Brain_Adult	12802	1104
Mouse	Brain_Aged	13091	1250
Mouse	Kidney_MidStageEmbryo	11832	543
Mouse	Kidney_LateEmbryo	12833	590
Mouse	Kidney_Newborn	12831	933
Mouse	Kidney_Adult	12274	1130
Mouse	Kidney_Aged	12429	1272
Mouse	Liver_MidStageEmbryo	11476	579
Mouse	Liver_LateEmbryo	12131	714
Mouse	Liver_Newborn	12378	1095
Mouse	Liver_Adult	11311	1112
Mouse	Liver_Aged	11593	1258
Mouse	Testis_LateEmbryo	12876	640
Mouse	Testis_Newborn	12504	786
Mouse	Testis_Adult	13800	7890
Mouse	Testis_Aged	13999	8128
Rat	Brain_MidStageEmbryo	12176	741
Rat	Brain_LateEmbryo	12160	868
Rat	Brain_Newborn	12578	961
Rat	Brain_Adult	13055	1266
Rat	Brain_Aged	13053	1281
Rat	Kidney_MidStageEmbryo	12168	728
Rat	Kidney_LateEmbryo	12851	726
Rat	Kidney_Newborn	13041	1006
Rat	Kidney_Adult	12758	1794
Rat	Kidney_Aged	12454	1260
Rat	Liver_MidStageEmbryo	12020	836
Rat	Liver_LateEmbryo	12035	987
Rat	Liver_Newborn	12540	1198
Rat	Liver_Adult	11740	1214
Rat	Liver_Aged	11992	1243
Rat	Testis_LateEmbryo	13264	1211
Rat	Testis_Newborn	12841	1062
Rat	Testis_Adult	13619	9436
Rat	Testis_Aged	13577	9260
Chicken	Brain_MidStageEmbryo	11676	1284
Chicken	Brain_LateEmbryo	11968	1286
Chicken	Kidney_MidStageEmbryo	12661	1375
Chicken	Kidney_LateEmbryo	12723	1498
Chicken	Liver_MidStageEmbryo	11466	1093
Chicken	Liver_LateEmbryo	11638	1193
