## Supplementary Table 7 for "Comparative transcriptomics analyses across species, organs and developmental stages reveal functionally constrained lncRNAs"

ID.Mouse	ID.Rat	ID.Chicken
ENSMUSG00000099150	MSTRG.60173	ENSGALG00000036204
MSTRG.53556	MSTRG.63722	MSTRG.20646
ENSMUSG00000099061	MSTRG.23245	MSTRG.37443
ENSMUSG00000087621	ENSRNOG00000051795	MSTRG.31994
ENSMUSG00000107812	MSTRG.57786	MSTRG.9699
ENSMUSG00000043168	ENSRNOG00000022163	MSTRG.17931
MSTRG.30894	MSTRG.15506	MSTRG.3888
MSTRG.55094	MSTRG.54589	MSTRG.15577
MSTRG.73018	MSTRG.37984	MSTRG.8493
ENSMUSG00000114433	MSTRG.31937	MSTRG.55734
ENSMUSG00000097589	MSTRG.27664	MSTRG.6161
ENSMUSG00000102774	MSTRG.28350	MSTRG.5999
ENSMUSG00000101299	MSTRG.80186	ENSGALG00000042484
MSTRG.54370	MSTRG.64514	ENSGALG00000029601
MSTRG.1396	MSTRG.80614	MSTRG.35818
ENSMUSG00000109088	MSTRG.84774	MSTRG.28585
ENSMUSG00000097000	MSTRG.29764	ENSGALG00000042222
MSTRG.624	MSTRG.79825	MSTRG.26986
ENSMUSG00000112763	MSTRG.66430	ENSGALG00000037692
MSTRG.15799	MSTRG.66441	MSTRG.32907
ENSMUSG00000109868	MSTRG.38710	ENSGALG00000030014
ENSMUSG00000114708	MSTRG.33111	MSTRG.16713
ENSMUSG00000085438	MSTRG.51623	ENSGALG00000032226
ENSMUSG00000100005	ENSRNOG00000054097	ENSGALG00000030510
MSTRG.29683	MSTRG.17017	MSTRG.38713
ENSMUSG00000115406	MSTRG.41489	ENSGALG00000040769
MSTRG.5012	MSTRG.22790	MSTRG.24655
ENSMUSG00000108255	MSTRG.56346	MSTRG.15688
ENSMUSG00000097520	ENSRNOG00000061917	MSTRG.8383
MSTRG.21424	MSTRG.40522	MSTRG.55000
